# African *Campylobacter jejuni* genomes reveal globally connected population structure and regionally variable resistance, virulence and mobilome profiles

**DOI:** 10.64898/2026.07.27.741116

**Authors:** Abdalah Makaranga, Samweli Bahati, Eliezer Mwakalapa, Henry Mung’ong’o, Albino Kalolo, Claus Thomas, Daud Kassam, Pilirani Chisembe, Keigo Shibayama, Reuben S. Maghembe

## Abstract

*Campylobacter jejuni* is a leading foodborne cause of gastroenteritis, but genomic surveillance remains uneven across Africa. A recent East Africa study combined whole-genome sequencing and antimicrobial susceptibility testing for *Campylobacter* isolates from humans with diarrhea in Kenya and poultry in Tanzania, showing high sequence-type diversity and substantially higher multidrug resistance in poultry. We extended this regional evidence by analyzing 1,013 publicly available *C. jejuni* genomes, including 718 African and 295 non-African comparator genomes, with standardized assembly, genotyping, phylogenomics, pangenome reconstruction, antimicrobial resistance, virulence, and mobile-element profiling. African genomes were geographically concentrated but genetically diverse, included globally distributed and regionally enriched lineages, and showed an open pangenome dominated by low-frequency gene families. Resistance and virulence determinants were unevenly distributed by region and lineage. These findings place African *C. jejuni* diversity within a global evolutionary framework and support expanded, integrated One Health genomic surveillance.

**Data summary:** All genome sequence data analysed in this study were retrieved from publicly accessible repositories, including the National Center for Biotechnology Information Sequence Read Archive and Assembly resources and corresponding records available through the International Nucleotide Sequence Database Collaboration where applicable. Accession identifiers, BioSample records, run accessions, country metadata and host/source information for all analysed genomes are provided in the combined Supplementary Data workbook. No new sequence data were generated. The analysis used publicly available data generated by other investigators, and the original data-generating studies are cited where appropriate. Derived analytical outputs supporting the findings are included in the manuscript and Supplementary Information.

**Impact statement:** Genomic surveillance of *Campylobacter jejuni* remains uneven globally, and African data are still underrepresented in many comparative analyses. This study brings together publicly available African and non-African *C. jejuni* genomes in a single standardized comparative framework, linking population structure, pangenome composition, antimicrobial-resistance determinants, virulence-associated loci and mobile-element profiles. The work shows that African *C. jejuni* diversity is not peripheral to the global population: African genomes include globally distributed sequence types, regionally enriched lineages and a large accessory-gene repertoire. By separating genomic surveillance signals from population-representative prevalence claims, the study provides a cautious framework for interpreting public genome collections from settings with unequal sampling. The findings support broader One Health genomic surveillance, improved metadata completeness and geographically balanced sequencing to better understand foodborne transmission, resistance evolution and lineage diversification in this important zoonotic pathogen.
