## Supplementary Data 2 for "African *Campylobacter jejuni* genomes reveal globally connected population structure and regionally variable resistance, virulence and mobilome profiles"

### Sheet: AMR_prevalence
Gene	Count (n=1013)	Prevalence (%)
cmeC	1010	99.7
cmeA	1010	99.7
cmeR	1010	99.7
cmeB	959	94.67
OXA-450	640	63.18
gyrA_T86I	365	36.03
tetO	340	33.56
OXA-184	48	4.74
OXA-61	45	4.44
APH(3')-IIIa	36	3.55
SAT-4	19	1.88
APH(2'')-If	10	0.99
OXA-447	10	0.99
Campylobacter_coli_chloramphenicol_acetyltransferase	8	0.79
OXA-465	7	0.69
OXA-449	5	0.49
OXA-448	4	0.39
OXA-185	4	0.39
tet(L)	2	0.2
Pseudomonas_aeruginosa_emrE	2	0.2
ErmB	2	0.2
Lactobacillus_reuteri_cat-TC	2	0.2
ANT(6)-Ia	2	0.2
mphC	2	0.2
lnuC	2	0.2
Staphylococcus_aureus_FosB	2	0.2
OXA-452	2	0.2
PC1_beta-lactamase_(blaZ)	2	0.2
BPU-1	1	0.1
ANT(4')-Ib	1	0.1
ErmG	1	0.1
ErmC	1	0.1
Enterococcus_faecium_chloramphenicol_acetyltransferase	1	0.1
Bacillus_pumilus_cat86	1	0.1
aad(6)	1	0.1
OXA-451	1	0.1
OXA-446	1	0.1
dfrG	1	0.1
mepR	1	0.1
mel	1	0.1
marA	1	0.1
macA	1	0.1
tet(K)	1	0.1
mgrA	1	0.1
tetM	1	0.1
tetU	1	0.1

### Sheet: Virulence_prevalence
Gene	Count (n=1013)	Prevalence (%)
fliH	1013	100
flgA	1011	99.8
fliY	1010	99.7
cadF	1010	99.7
motB	1010	99.7
pseG	1010	99.7
jlpA	1010	99.7
cheW	1009	99.61
flgJ	1009	99.61
flhA	1009	99.61
fliG	1008	99.51
fliM	1008	99.51
fliF	1008	99.51
fliP	1008	99.51
flgM	1008	99.51
kpsD	1007	99.41
flaD	1007	99.41
pebA	1007	99.41
flgS	1007	99.41
flhG	1007	99.41
pseI	1007	99.41
cheV	1007	99.41
pseC	1006	99.31
eptC	1006	99.31
fliW	1006	99.31
pflA	1006	99.31
cheY	1005	99.21
pseF	1005	99.21
flhF	1005	99.21
flgP	1005	99.21
flgQ	1005	99.21
flgR	1005	99.21
kpsT	1004	99.11
flhB	1004	99.11
flgI	1004	99.11
ciaB	1004	99.11
cheA	1003	99.01
fliI	1003	99.01
flgD	1003	99.01
motA	1002	98.91
flgK	1002	98.91
cdtC	1002	98.91
rpoN	1002	98.91
fliR	1002	98.91
kpsS	1001	98.82
flgH	1001	98.82
flaC	1001	98.82
pseB	1001	98.82
fliA	1000	98.72
fliL	1000	98.72
flgC	1000	98.72
htrB	1000	98.72
flgG	1000	98.72
flgF	1000	98.72
fliS	1000	98.72
flaG	1000	98.72
hldD	999	98.62
waaV	999	98.62
waaF	998	98.52
flgB	998	98.52
pseA	998	98.52
waaC	998	98.52
kpsF	998	98.52
hldE	998	98.52
fliN	998	98.52
kpsE	997	98.42
gmhB	997	98.42
ciaC	995	98.22
gmhA	994	98.12
kpsM	992	97.93
fliQ	990	97.73
cdtB	990	97.73
cdtA	987	97.43
pseH	986	97.33
fliE	984	97.14
fliD	979	96.64
fliK	960	94.77
kpsC	946	93.39
Cj1419c	849	83.81
ptmB	844	83.32
Cj1420c	839	82.82
ptmA	828	81.74
Cj1416c	826	81.54
Cj1417c	824	81.34
gmhA2	794	78.38
cysC	790	77.99
hddA	790	77.99
pseE/maf5	784	77.39
hddC	690	68.11
flgE	670	66.14
porA	662	65.35
Cj1135	657	64.86
rfbC	617	60.91
flaB	493	48.67
flaA	487	48.08
Cj1427c	365	36.03
pseD/maf2	320	31.59
neuB1	181	17.87
Cj1136	176	17.37
cstIII	175	17.28
Cj1137c	173	17.08
neuC1	173	17.08
neuA1	172	16.98
Cj1138	167	16.49
wlaN	165	16.29
maf4	157	15.5
fcl	136	13.43
Cj1435c	99	9.77
Cj1436c	99	9.77
kfiD	98	9.67
Cj1437c	98	9.67
Cj1432c	97	9.58
glf	93	9.18
Cj1426c	90	8.88
Cj1440c	88	8.69
Cj1421c	75	7.4
Cj1422c	69	6.81
Cj1438c	58	5.73
Cj1434c	46	4.54
virB9	15	1.48
virB4	14	1.38
virB10	14	1.38
virB8	14	1.38
virB11	14	1.38
Cjp54	14	1.38
virD4	14	1.38
sspC	3	0.3
esaB	3	0.3
hld	3	0.3
esaC	1	0.1
fleP	1	0.1
daaE	1	0.1
csgF	1	0.1
acpXL	1	0.1
msrA/B(pilB	1	0.1
isdG	1	0.1
icaD	1	0.1
pppA	1	0.1
pscE	1	0.1
pcr1	1	0.1
steB	1	0.1
scn	1	0.1
