## Supplementary Data 4 for "African *Campylobacter jejuni* genomes reveal globally connected population structure and regionally variable resistance, virulence and mobilome profiles"

### Sheet: Notes
Item	Description
Table title	Comprehensive distribution of plasmid features, mobility determinants, clustering, and mobile genetic elements across the global genome collection.
Genome denominator	n = 1013 unique genomes.
Part A	Mobility architecture summarized at genome level. Predicted mobility classified hierarchically per genome: conjugative > mobilizable > non-mobilizable.
Part B	Replicon distribution summarized as the number of unique genomes carrying each replicon annotation. Multi-valued annotations were split on commas.
Part C	Relaxase distribution summarized as the number of unique genomes carrying each relaxase annotation. Multi-valued annotations were split on commas.
Part D	MPF distribution summarized as the number of unique genomes carrying each MPF annotation.
Part E	Cluster distribution summarized as the number of unique genomes assigned to each primary or secondary MOB-suite cluster ID.
Part F	Mobile genetic elements summarized from mge_master.tsv as the number of unique genomes carrying each non-empty MGE entry.
Prevalence calculation	Prevalence (%) = Genome_count / 1,013 × 100.

### Sheet: Part_A_Mobility
Metric_group	Category	Genome_count	Prevalence_%
Detected feature	Replicon detected	175	17.28
Detected feature	Relaxase detected	253	24.98
Detected feature	MPF detected	247	24.38
Detected feature	oriT detected	10	0.99
Predicted mobility	Conjugative	242	23.89
Predicted mobility	Mobilizable	15	1.48
Predicted mobility	Non-mobilizable	756	74.63

### Sheet: Part_B_Replicons
Replicon	Genome_count	Prevalence_%
None_detected	838	82.72
rep_cluster_475	105	10.37
rep_cluster_896	18	1.78
rep_cluster_1502	14	1.38
rep_cluster_916	14	1.38
rep_cluster_1017	13	1.28
rep_cluster_795	9	0.89
rep_cluster_950	8	0.79
rep_cluster_589	3	0.3
rep_cluster_1733	2	0.2
rep_cluster_2100	2	0.2
rep_cluster_840	1	0.1
Col(MG828)	1	0.1
rep_cluster_1947	1	0.1
ColRNAI_rep_cluster_1987	1	0.1
rep_cluster_1968	1	0.1
rep_cluster_1078	1	0.1
rep_cluster_1118	1	0.1
Inc13	1	0.1
Inc18	1	0.1

### Sheet: Part_C_Relaxases
Relaxase_type	Genome_count	Prevalence_%
None_detected	760	75.02
MOBP	249	24.58
MOBV	6	0.59
MOBT	1	0.1

### Sheet: Part_D_MPF
MPF_type	Genome_count	Prevalence_%
None_detected	766	75.62
MPF_T	247	24.38

### Sheet: Part_E_Clusters
Cluster_level	Cluster_ID	Genome_count	Prevalence_%
Primary	AG887	1011	99.8
Primary	AE190	271	26.75
Primary	AC321	147	14.51
Primary	AC320	88	8.69
Primary	AD894	43	4.24
Primary	AC501	20	1.97
Primary	AE015	14	1.38
Primary	AB721	14	1.38
Primary	AB469	9	0.89
Primary	AC439	9	0.89
Primary	AC502	7	0.69
Primary	AB915	5	0.49
Primary	AE018	5	0.49
Primary	AD419	3	0.3
Primary	AB468	3	0.3
Primary	AE387	3	0.3
Primary	AA840	2	0.2
Primary	AB625	2	0.2
Primary	AA367	1	0.1
Primary	AB615	1	0.1
Primary	AB203	1	0.1
Primary	AA412	1	0.1
Primary	AA538	1	0.1
Primary	AA411	1	0.1
Primary	AA071	1	0.1
Primary	AA087	1	0.1
Primary	AC021	1	0.1
Primary	AC669	1	0.1
Primary	AC627	1	0.1
Primary	AC345	1	0.1
Primary	AC440	1	0.1
Primary	AC333	1	0.1
Primary	AB685	1	0.1
Primary	AC056	1	0.1
Primary	AD058	1	0.1
Primary	AD059	1	0.1
Primary	AE672	1	0.1
Primary	AF707	1	0.1
Primary	novel_2c34542f8dda82cabdcb3c7a47186713	1	0.1
Primary	novel_b759b7509c4f0d091f59e05fc4ab6c27	1	0.1
Primary	novel_b96b18406f57f604a9462b5e2fa0be93	1	0.1
Primary	novel_c367ce7ba5d6381b0d71af96537099dc	1	0.1
Primary	novel_d3a6fb6d0204fd44e01c9814d7a814a3	1	0.1
Secondary	AQ943	980	96.74
Secondary	None_detected	263	25.96
Secondary	AL467	106	10.46
Secondary	AN915	104	10.27
Secondary	AL464	51	5.03
Secondary	AL463	23	2.27
Secondary	AN714	14	1.38
Secondary	AL465	13	1.28
Secondary	AN571	12	1.18
Secondary	AK265	9	0.89
Secondary	AK613	8	0.79
Secondary	AL631	8	0.79
Secondary	AL468	6	0.59
Secondary	AN570	6	0.59
Secondary	AL466	5	0.49
Secondary	AL715	4	0.39
Secondary	AN718	3	0.3
Secondary	AK891	3	0.3
Secondary	AK262	2	0.2
Secondary	AO159	2	0.2
Secondary	AK562	1	0.1
Secondary	AI338	1	0.1
Secondary	AL894	1	0.1
Secondary	AL482	1	0.1
Secondary	AL469	1	0.1
Secondary	AO500	1	0.1

### Sheet: Part_F_MGE
mge_id	mge_type	mge_subtype	Genome_count	Prevalence_%
01064	ISChh1	IS607	17	1.68
00184	ISSag10	IS1595	3	0.3
00594	ISEnfa3	IS3	1	0.1
01330	IS1181	ISL3	1	0.1
